# Incorporation of data from multiple hypervariable regions when analyzing bacterial 16S rRNA sequencing data

**DOI:** 10.1101/2021.06.17.448728

**Authors:** Carli B. Jones, James R. White, Sarah E. Ernst, Karen S. Sfanos, Lauren B. Peiffer

## Abstract

Short read 16S rRNA amplicon sequencing is a common technique used in microbiome research. However, inaccuracies in estimated bacterial community composition can occur due to amplification bias of the targeted hypervariable region. A potential solution is to sequence and assess multiple hypervariable regions in tandem, yet there is currently no consensus as to the appropriate method for analyzing this data. Additionally, there are many sequence analysis resources for data produced from the Illumina platform, but fewer open-source options available for data from the Ion Torrent platform. Herein, we present an analysis pipeline using an open-source analysis platform that integrates data from multiple hypervariable regions and is compatible with data produced from the Ion Torrent platform. We used the ThermoFisher Ion 16S™ Metagenomics Kit and a mock community of 20 bacterial strains to assess taxonomic classification of amplicons from 6 separate hypervariable regions (V2, V3, V4, V6-7, V8, V9) using our analysis pipeline. We report that different hypervariable regions have different specificities for taxonomic classification, which also had implications for global level analyses such as alpha and beta diversity. Finally, we utilize a generalized linear modeling approach to statistically integrate the results from multiple hypervariable regions and apply this methodology to data from a small clinical cohort. We conclude that scrutinizing sequencing results separately by hypervariable region provides a more granular view of the taxonomic classification achieved by each primer set as well as the concordance of results across hypervariable regions. However, the data across all hypervariable regions can be combined using generalized linear models to statistically evaluate overall differences in community structure and relatedness among sample groups.
