## Supplementary File 2 for "Incorporation of data from multiple hypervariable regions when analyzing bacterial 16S rRNA sequencing data"

Region 1	Region 2	Evenness.Mean1	Evenness.Mean2	Evenness.MWPval	Evenness.TTPval	Faith's-PD.Mean1	Faith's-PD.Mean2	Faith's-PD.MWPval	Faith's-PD.TTPval	Observed-OTUs.Mean1	Observed-OTUs.Mean2	Observed-OTUs.MWPval	Observed-OTUs.TTPval	Shannon.Mean1	Shannon.Mean2	Shannon.MWPval	Shannon.TTPval
v2	v3	0.879983171296206	0.906325395106884	0.0158730158730159	0.0131116018770051	3.27331728602356	2.86516668075973	0.0111594252829148	6.745286941832e-08	30	21.6	0.0106622747145147	7.38587184720914e-07	4.31745206805751	4.01614045978477	0.00793650793650794	0.000100794603737944
v2	v4	0.879983171296206	0.882835717286106	0.69047619047619	0.899550149698384	3.27331728602356	2.68176280726522	0.0119252335930176	0.000630602694954138	30	23.8	0.0886833015366388	0.0479614310571424	4.31745206805751	4.00514717381656	0.00793650793650794	1.10532017253429e-05
v2	v67	0.879983171296206	0.827661646061794	0.00793650793650794	0.00680393559695899	3.27331728602356	4.23528349299419	0.00793650793650794	0.00289584745629695	30	30.2	0.829896383208654	0.857980459104775	4.31745206805751	4.06472024199472	0.00793650793650794	4.39028282262045e-05
v2	v8	0.879983171296206	0.814280453666956	0.00793650793650794	0.0279722210845468	3.27331728602356	2.50921905073912	0.00793650793650794	0.000147777504924721	30	26.2	0.342781711147911	0.210266620441312	4.31745206805751	3.80417098287046	0.00793650793650794	3.84818888384495e-07
v2	v9	0.879983171296206	0.50383140983783	0.150793650793651	0.0447845422646012	3.27331728602356	0.68752152455718	0.00793650793650794	0.000162620803651181	30	6.8	0.0116673123433194	0.000195361407896155	4.31745206805751	1.01349917216275	0.00793650793650794	1.85475925582874e-09
v3	v4	0.906325395106884	0.882835717286106	1	0.339294129143557	2.86516668075973	2.68176280726522	0.137563893909903	0.0406877557184069	21.6	23.8	0.91390645625926	0.381997117238532	4.01614045978477	4.00514717381656	0.547619047619048	0.539708525536113
v3	v67	0.906325395106884	0.827661646061794	0.00793650793650794	0.000477740484505455	2.86516668075973	4.23528349299419	0.0111594252829148	0.000761738153458479	21.6	30.2	0.0109094983642693	0.000324194821734159	4.01614045978477	4.06472024199472	0.0555555555555556	0.0317970985942848
v3	v8	0.906325395106884	0.814280453666956	0.00793650793650794	0.00704535880258841	2.86516668075973	2.50921905073912	0.0111594252829148	0.00296249002963658	21.6	26.2	0.167938470988012	0.144456756800793	4.01614045978477	3.80417098287046	0.00793650793650794	0.000657537692193221
v3	v9	0.906325395106884	0.50383140983783	0.150793650793651	0.0365792273925559	2.86516668075973	0.68752152455718	0.0111594252829148	0.00032041351073969	21.6	6.8	0.0111594252829148	0.00137013179060843	4.01614045978477	1.01349917216275	0.00793650793650794	8.0377786637866e-18
v4	v67	0.882835717286106	0.827661646061794	0.150793650793651	0.059099841133904	2.68176280726522	4.23528349299419	0.0119252335930176	0.000138468914935902	23.8	30.2	0.0906883661712042	0.0421505499284601	4.00514717381656	4.06472024199472	0.0317460317460317	0.0264417748896997
v4	v8	0.882835717286106	0.814280453666956	0.0952380952380952	0.0447944908367929	2.68176280726522	2.50921905073912	0.0936926194932482	0.0705652835979111	23.8	26.2	0.525808953452939	0.497368616931209	4.00514717381656	3.80417098287046	0.00793650793650794	0.000285526959901246
v4	v9	0.882835717286106	0.50383140983783	0.150793650793651	0.0428308558707486	2.68176280726522	0.68752152455718	0.0119252335930176	0.000198944943557564	23.8	6.8	0.0119252335930176	0.000473138555256829	4.00514717381656	1.01349917216275	0.00793650793650794	3.04519502777906e-11
v67	v8	0.827661646061794	0.814280453666956	0.841269841269841	0.569262705448802	4.23528349299419	2.50921905073912	0.00793650793650794	0.000101213401353469	30.2	26.2	0.290346833660764	0.199304373558547	4.06472024199472	3.80417098287046	0.00793650793650794	5.79363873045518e-05
v67	v9	0.827661646061794	0.50383140983783	0.150793650793651	0.0677349178322061	4.23528349299419	0.68752152455718	0.00793650793650794	7.28052331032386e-07	30.2	6.8	0.0119252335930176	5.15612453259236e-05	4.06472024199472	1.01349917216275	0.00793650793650794	2.8987767679759e-11
v8	v9	0.814280453666956	0.50383140983783	0.150793650793651	0.0753244905053524	2.50921905073912	0.68752152455718	0.00793650793650794	0.000345958701671288	26.2	6.8	0.00793650793650794	0.000393950718659692	3.80417098287046	1.01349917216275	0.00793650793650794	6.52200185464978e-09
