## Supplementary File 3 for "Incorporation of data from multiple hypervariable regions when analyzing bacterial 16S rRNA sequencing data"

### Sheet: species
Region	SampleID	g__Actinomyces; s__Actinomyces_odontolyticus	g__Bifidobacterium; s__Bifidobacterium_adolescentis	g__Cutibacterium; s__Cutibacterium_acnes	g__Bacteroides; s__Bacteroides_vulgatus	g__Porphyromonas; s__Porphyromonas_gingivalis	g__Deinococcus; s__Deinococcus_radiodurans	g__Bacillus; s__Bacillus_cereus	g__Staphylococcus; s__Staphylococcus_aureus	g__Staphylococcus; s__Staphylococcus_epidermidis	g__Enterococcus; s__Enterococcus_faecalis	g__Lactobacillus; s__Lactobacillus_gasseri	g__Streptococcus; s__Streptococcus_agalactiae	g__Streptococcus; s__Streptococcus_mutans	g__Clostridium_sensu_stricto_1; s__Clostridium_beijerinckii	g__Rhodobacter; s__Rhodobacter_sphaeroides	g__Neisseria; s__Neisseria_meningitidis	g__Helicobacter; s__Helicobacter_pylori	g__EscherichiaShigella; s__Escherichia_coli	g__Acinetobacter; s__Acinetobacter_baumannii	g__Pseudomonas; s__Pseudomonas_aeruginosa	Unassigned; p__unassigned; c__unassigned; o__unassigned; f__unassigned; g__unassigned; s__unassigned	f__Enterobacteriaceae;g__unassigned; s__unassigned	g__Bifidobacterium; s__unassigned	g__Staphylococcus; s__Staphylococcus_capitis	g__Staphylococcus; s__unassigned	g__Enterococcus; s__unassigned	g__Lactobacillus; s__Lactobacillus_johnsonii	g__Lactobacillus; s__unassigned	g__Streptococcus; s__Streptococcus_dysgalactiae	g__Clostridium_sensu_stricto_1; s__Clostridium_butyricum	g__Clostridium_sensu_stricto_1; s__unassigned	g__Enterobacter; s__Enterobacter_cloacae	g__Enterobacter; s__unassigned	g__Pectobacterium; s__Pectobacterium_carotovorum
	Expected	2	4	4	6	4	6	11	5	4	4	5	6	4	12	3	4	2	6	5	4	0	0	0	0	0	0	0	0	0	0	0	0	0	0
v2	atcc1	1.92333	5.34063	1.24295	10.7044	3.54941	11.8295	5.07971	3.12005	3.64079	1.66021	4.77365	2.88665	1.78461	0	3.78281	5.26136	4.4852	5.5443	6.6089	5.38577	0.0891756	0	0	0	0	0	0	0	0	0	9.15426	1.14827	1.00405	0
v2	atcc2	1.94622	5.36433	1.2212	11.8105	3.89972	10.1763	5.84803	3.17782	3.86332	2.12098	4.23259	2.93546	1.86821	0	3.54606	5.06683	4.85775	5.13341	6.2433	5.14381	0.0499298	0	0	0	0	0	0	0	0	0	9.53659	1.04749	0.910178	0
v2	atcc3	1.44354	5.27586	1.34863	15.8197	2.4916	8.88274	5.12952	3.14416	3.30631	1.96164	4.7103	1.1232	0.21752	0	3.22721	5.28377	7.03579	5.8335	5.98378	4.90409	1.35654	0	0	0	0	0	0	0	0	0	9.60649	1.01641	0.897765	0
v2	atcc4	1.66238	5.59787	1.43366	12.5539	1.83452	8.41567	5.26303	3.3059	3.08425	2.12927	4.29626	1.1507	0.228725	0	4.10998	5.14749	5.76764	5.73227	6.34299	5.52241	3.81051	0	0	0	0	0	0	0	0	0	10.5567	1.09882	0.954986	0
v2	atcc5	1.79226	5.26279	1.5257	14.6555	2.49724	10.1135	4.68934	3.20748	3.32147	1.96587	4.24215	1.3591	0.259544	0	4.06678	4.95063	6.35884	5.97654	5.98004	5.04183	0.959262	0	0	0	0	0	0	0	0	0	9.7715	0.994336	1.00837	0
v3	atcc1	0.299338	0	0.330145	8.62861	5.8572	0	9.87405	5.493	5.34102	3.2614	7.34722	6.11786	5.36515	0	3.991	3.65846	2.28312	6.15654	5.21831	5.78121	0.854543	0	0.497699	0	0.00256722	0	0	0	0	0	13.6415	0	0	0
v3	atcc2	0.294287	0	0.326077	9.15517	5.56131	0	10.0747	5.34369	5.10574	3.43865	6.99909	6.05802	5.22261	0	4.23176	3.5969	2.23018	6.41706	5.45191	5.77986	0.784455	0	0.520555	0	0.00467494	0	0	0	0	0	13.4033	0	0	0
v3	atcc3	0.337356	0	0.247078	7.4456	5.8586	0	10.7099	5.68754	5.71605	3.37356	7.33631	6.30524	5.62577	0	4.04352	4.57569	2.19994	6.80889	7.17001	4.99382	0.855269	0	0.479901	0	0	0	0	0	0	0	10.23	0	0	0
v3	atcc4	0.204405	0	0.203388	7.57317	5.67962	0	10.1694	5.45183	5.44573	3.47693	7.00775	6.76978	5.71318	0	4.33624	4.382	2.2271	6.54402	6.08538	5.50166	0.77491	0	0.29593	0	0	0	0	0	0	0	12.1575	0	0	0
v3	atcc5	0.230535	0	0.251493	8.15467	6.19931	0	10.634	5.20801	5.36728	3.51252	7.3457	6.28104	5.40501	0	3.90024	4.41999	2.24877	6.65409	6.36907	5.84303	0.924238	0	0.358378	0	0	0	0	0	0	0	10.6927	0	0	0
v4	atcc1	1.75522	4.0204	0.240943	12.5298	8.25445	2.04217	8.2178	9.62681	0	0	0	5.85671	4.62237	0	3.04883	5.20874	3.1502	4.46798	6.16393	2.68157	0.0109165	0	0	0	0.394554	1.72793	0	5.9612	0	0	10.0175	0	0	0
v4	atcc2	1.84028	3.60405	0.227518	12.0377	7.92623	1.92954	8.70341	10.033	0	0	0	5.58594	4.52822	0	2.95774	4.85708	3.50942	4.28325	5.74836	2.49465	0.0174498	0	0	0	0.376513	1.898	0	6.32823	0	0	11.1135	0	0	0
v4	atcc3	1.04191	5.37438	0.0941841	13.7568	7.94679	1.15964	5.60396	8.88274	0	0	0	5.43913	4.82105	0	4.38545	7.1992	3.03744	4.79162	7.94679	2.90794	0	0	0	0	0.470921	1.60113	0	5.72757	0	0	7.8114	0	0	0
v4	atcc4	1.55764	3.91948	0.123723	11.5634	7.18387	0.92951	6.3416	0	0	0	0	5.22809	5.12658	0	4.41279	6.61443	2.19688	5.23127	7.14898	2.96618	1.69881	0	0	0	11.6538	1.91771	0	5.51678	0	0	8.66855	0	0	0
v4	atcc5	1.33596	4.159	0.159877	12.4989	7.53176	1.29873	5.99869	0	0	0	0	5.19492	4.94744	0	4.32107	6.37757	2.58651	5.05694	7.06965	2.8975	1.22646	0	0	0	11.3622	1.75865	0	5.32852	0	0	8.88962	0	0	0
v67	atcc1	1.16522	0	2.34207	15.0967	9.20053	3.33333	7.63699	2.99731	2.36146	1.65555	0	3.28345	2.43719	19.573	2.4757	0	3.62257	8.16687	0.144231	1.79927	0.488782	0	3.72544	0.475341	0	0	7.31571	0	0	0	0.703319	0	0	0
v67	atcc2	1.16041	0	2.22587	14.2035	8.54133	3.31157	7.82624	3.0223	2.42755	1.56782	0	3.36015	2.39333	21.3084	2.51294	0	4.08187	7.93077	0.193586	1.58328	0.452682	0	3.77456	0.449738	0	0	6.95842	0	0	0	0.713618	0	0	0
v67	atcc3	0.898167	0	2.06269	21.0171	9.08697	2.88033	5.94029	3.20862	2.32904	1.36893	0	2.52725	1.69722	18.7004	2.83697	0	2.14941	8.99405	0.0867195	2.13702	3.47498	0	2.61397	0.359267	0	0	5.63057	0	0	0	0	0	0	0
v67	atcc4	0.742706	0	1.29032	20.6109	7.9644	3.89493	7.13956	3.33191	3.07179	1.74895	0	3.53555	2.25379	19.2265	3.49277	0	1.41183	8.33747	0.0342261	2.60974	0.219047	0	2.16651	0.557885	0	0	5.58227	0	0	0	0.776932	0	0	0
v67	atcc5	0.865638	0	1.94903	21.9178	9.35265	3.04317	6.38206	2.42217	2.26356	1.33072	0	2.60498	1.68289	20.8721	3.02973	0	2.13452	8.01387	0.0833378	1.87644	0.857573	0	2.90069	0.47852	0	0	5.19652	0	0	0	0.741975	0	0	0
v8	atcc1	1.44903	5.84863	5.31458	0	0.0155332	5.98103	1.90615	3.17026	0.496324	4.36484	0	0	8.50334	0.223383	12.0545	7.92491	0.787757	0	10.695	7.24145	0.0576949	1.18274	0	0	0	0	0	0	11.7379	0	0	0	0	11.0449
v8	atcc2	1.47015	5.86326	5.56948	0	0.00578547	5.59777	1.9812	3.21222	0.528407	4.41303	0.0102853	0	8.33944	0.223705	11.7542	8.27323	0.662115	0	11.1583	7.40669	0.0359985	1.21624	0	0	0	0	0	0	11.1306	0	0	0	0	11.148
v8	atcc3	1.64141	5.99747	7.03563	0	0	6.66386	0.820707	1.55724	0.133277	3.75982	0	0	8.11588	0.0841751	13.1103	9.79237	0.364759	0	10.557	7.87738	0.0420875	2.0693	0	0	0	0	0	0	9.17508	0	0	0	0	11.2023
v8	atcc4	1.59872	5.75673	6.12069	0	0	6.47799	0.668074	1.06194	0	3.27223	0	0	7.20257	0.0232662	14.7774	9.98454	0.314094	0	11.1578	7.80416	1.42256	1.8397	0	0	0	0	0	0	8.09832	0.806009	0	0	0	11.6132
v8	atcc5	1.55883	5.79597	6.16311	0	0	6.84321	0.67108	1.40536	0	3.58712	0	0	7.97171	0.0300933	12.7234	9.38008	0.409269	0	10.9299	7.78513	0.947939	1.9019	0	0	0	0	0	0	8.66386	1.33313	0	0	0	11.8989
v9	atcc1	0	0	0	0	0	0	0	0.00990159	0	0	0	0	0	0	0	0	0	53.9653	45.8031	0	0.221686	0	0	0	0	0	0	0	0	0	0	0	0	0
v9	atcc2	0	0	0	0	0	0	0	0	0	0	0	0	0	0	0	0	0	57.0513	42.6167	0	0.331949	0	0	0	0	0	0	0	0	0	0	0	0	0
v9	atcc3	0	0	0	0	0	0	0	0	0	0	0	0	0	0	0	0	0	51.7735	48.2265	0	0	0	0	0	0	0	0	0	0	0	0	0	0	0
v9	atcc4	0	0	0	0	0	0	0	0	0	0	0	0	0	0	0	0	0	51.9622	48.0166	0	0.0212254	0	0	0	0	0	0	0	0	0	0	0	0	0
v9	atcc5	0	0	0	0	0	0	0	0	0	0	0	0	0	0	0	0	0	53.881	46.0624	0	0.0566294	0	0	0	0	0	0	0	0	0	0	0	0	0
