## Supplementary File 4 for "Incorporation of data from multiple hypervariable regions when analyzing bacterial 16S rRNA sequencing data"

### Sheet: Sheet1
	Measure + Region	Factor	Degrees of Freedom	SumsOfSqs	MeanSqs	F.Model	R2	Pr(>F)
	bray-curtis-v2	type	1	0.0326	0.0326	0.8918	0.02361	0.65
	bray-curtis-v2	patient	2	1.2752	0.63761	17.4436	0.92345	0.05	*
	bray-curtis-v3	type	1	0.00805	0.00805	0.163	0.00753	0.78333
	bray-curtis-v3	patient	2	0.96154	0.48077	9.7381	0.90004	0.06667
	bray-curtis-v4	type	1	0.02196	0.02196	0.6521	0.02097	0.66667
	bray-curtis-v4	patient	2	0.95781	0.47891	14.2236	0.91472	0.06667
	bray-curtis-v67	type	1	0.0265	0.0265	0.7419	0.02059	0.66667
	bray-curtis-v67	patient	2	1.18923	0.59461	16.647	0.92391	0.06667
	bray-curtis-v8	type	1	0.0339	0.0339	1.0034	0.02917	0.6
	bray-curtis-v8	patient	2	1.06076	0.53038	15.697	0.91268	0.05	*
	bray-curtis-v9	type	1	0.12866	0	0	0.21849	1
	bray-curtis-v9	patient	2	0.46022	0	0	0.78151	1
	jaccard-v2	type	1	0.04775	0.04775	0.9958	0.0357	0.63333
	jaccard-v2	patient	2	1.19396	0.59698	12.4495	0.8926	0.03333	*
	jaccard-v3	type	1	0.03162	0.03162	0.8606	0.02727	0.65
	jaccard-v3	patient	2	1.05434	0.52717	14.349	0.90936	0.05	*
	jaccard-v4	type	1	0.03594	0.03594	1.0478	0.03172	0.63333
	jaccard-v4	patient	2	1.02838	0.51419	14.9928	0.90773	0.03333	*
	jaccard-v67	type	1	0.03535	0.03535	0.8595	0.02843	0.66667
	jaccard-v67	patient	2	1.12565	0.56282	13.6843	0.9054	0.06667
	jaccard-v8	type	1	0.03205	0.03205	0.8572	0.02584	0.66667
	jaccard-v8	patient	2	1.13351	0.56676	15.1602	0.91388	0.06667
	jaccard-v9	type	1	0.22614	0	0	0.37136	1
	jaccard-v9	patient	2	0.38281	0	0	0.62864	1
	unweighted-unifrac-v2	type	1	0.0142	0.014201	0.7951	0.03033	0.66667
	unweighted-unifrac-v2	patient	2	0.41831	0.209155	11.7099	0.89338	0.06667
	unweighted-unifrac-v3	type	1	0.01168	0.01168	0.857	0.03502	0.65
	unweighted-unifrac-v3	patient	2	0.2946	0.147298	10.808	0.88326	0.05	*
	unweighted-unifrac-v4	type	1	0.01172	0.011718	0.9581	0.0308	0.65
	unweighted-unifrac-v4	patient	2	0.34424	0.172121	14.0735	0.9049	0.05	*
	unweighted-unifrac-v67	type	1	0.052	0.051999	1.1064	0.0748	0.56667
	unweighted-unifrac-v67	patient	2	0.54915	0.274576	5.8424	0.78998	0.03333	*
	unweighted-unifrac-v8	type	1	0.01648	0.016477	1.0092	0.02969	0.65
	unweighted-unifrac-v8	patient	2	0.50582	0.25291	15.4901	0.91147	0.05	*
	unweighted-unifrac-v9	type	1	0.088931	0	0	0.28233	1
	unweighted-unifrac-v9	patient	2	0.226063	0	0	0.71767	1
	weighted-unifrac-v2	type	1	0.00726	0.007263	0.5271	0.01917	0.66667
	weighted-unifrac-v2	patient	2	0.34399	0.171994	12.4815	0.90807	0.06667
	weighted-unifrac-v3	type	1	-0.003026	-0.003026	-0.26307	-0.03274	1
	weighted-unifrac-v3	patient	2	0.072468	0.036234	3.14974	0.78387	0.1333
	weighted-unifrac-v4	type	1	0.000289	0.000289	0.0537	0.00295	0.91667
	weighted-unifrac-v4	patient	2	0.086859	0.043429	8.0813	0.88726	0.06667
	weighted-unifrac-v67	type	1	-6.4e-05	-6.4e-05	-0.0084	-0.0006	1
	weighted-unifrac-v67	patient	2	0.092366	0.046183	6.0155	0.85797	0.06667
	weighted-unifrac-v8	type	1	0.000736	0.000736	0.23	0.00725	0.66667
	weighted-unifrac-v8	patient	2	0.094365	0.047182	14.742	0.92968	0.06667
	weighted-unifrac-v9	type	1	0.0050612	0	0	0.20519	1
	weighted-unifrac-v9	patient	2	0.0196051	0	0	0.79481	1
